# Multiple autism genes influence GABA neuron remodeling via distinct developmental trajectories

**DOI:** 10.1101/2025.06.25.661546

**Authors:** Kristi Zoga, Sophia Villiere, Vina Tikiyani, Andrea F. Edwards-Cintron, Pranav Thokachichu, Patrick Nicodemus, Pablo G. Camara, Michael P. Hart

**Author notes:** Corresponding author Michael P. Hart –.

## Abstract

Variation in over 100 genes are now associated with increased risk for autism and related neurodevelopmental condition, but how this variation results in distinct and overlapping behavioral changes is still not well understood. Recent efforts have focused on screening many autism genes at once for functional and phenotypic convergence, and identified subsets that are crucial for many early steps of neurodevelopment. Few studies have screened later steps of neurodevelopment, circuit function, circuit plasticity, or behaviors. We screened twenty conserved autism-associated genes for impact on experience-dependent neuron remodeling in *C. elegans*. Loss of *unc-44/ANK2*, *set-4/KMT5B, daf-18/PTEN, gap-2/SYNGAP1,* and *chd-1/CHD8* increased, while *CACNA2D3/unc-36* decreased, neurite outgrowth of the GABAergic DVB neuron in adults. Although *daf-18/PTEN, set-4/KMD5B,* and *unc-44/ANK2* had convergent phenotypes, they arise from distinct temporal trajectories with differential impact on DVB pre-synaptic morphology. Screening for the DVB regulated spicule protraction behavior identified multiple autism genes involved, but only *unc-44/ANK2* and *CACNA2D3/unc-36* were shared between screens. Application of a metric geometry computational framework (CAJAL) to the DVB morphology dataset identified 5 additional genes that impact DVB morphology, including *unc-2/CACNA1A* and *unc-10/RIMS1,* which also significantly impacted behavior. This work defines new regulators and molecular mechanisms of experience-dependent neuron remodeling and circuit plasticity, and further links these processes with conserved autism genes. It also demonstrates the utility of using intact, behavior generating circuits in *C. elegans*, to screen for novel roles for conserved autism genes.
