## Supplementary Table 1 for "Multiple autism genes influence GABA neuron remodeling via distinct developmental trajectories"

### Sheet: Supp Table 2
Supplementary Table 1. List of human gene orthologs for each conserved C. elegans autism-associated gene.
C. elegans gene	Human Gene	~identity (%)	SFARI Rank
unc-44	ANK2	31	1
	ANK3	27	1
syd-1	ARHGAP5	23	2
unc-2	CACNA1A	43	2
	CACNA1B	41	1S
	CACNA1C	36	1S
	CACNA1D	38	2
	CACNA1E	42	1
cca-1	CACNA1G	42	2
	CACNA1H	44	2
	CACNA1I	42	2
unc-36	CACNA2D1	23	1
	CACNA2D3	23	2
chd-1	CHD1	42	2S
	CHD2	42	1S
	CHD4	39	NA
	CHD8	40	1S
jac-1	CTNND2	25	2
C27B7.7	DSCAM	26	1
fkh-7	FOXP1	25	1S
	FOXP2	26	1
glr-1/glr-2	GRIA1	37	2
	GRIA2	37	1
	GRIK5	32	2
nmr-2	GRIN2A	30	1
	GRIN2B	30	1
kqt-1	KCNQ2	36	1
	KCNQ3	38	1
rbr-2	KDM5A	28	1
	KDM5B	30	1
	KDM5C	27	2
set-4	KMT5B	42	1
nlg-1	NLGN1	29	1
	NLGN2	27	1
	NLGN3	28	2
	NLGN4X	29	1
	NLGN4Y	28	2
nrx-1	NRXN1	27	1
	NRXN2	24	1
	NRXN3	24	1
daf-18	PTEN	30	1S
unc-10	RIMS1	24	1
	RIMS2	26	3S
set-9	SETD5	21	1S
shn-1	SHANK1	23	1S
	SHANK2	28	1
	SHANK3	23	2
snf-11	SLC6A1	50	1S
	SLC6A3	38	2
gap-2	SYNGAP1	33	1S
identified by CAJAL to impact DVB morphology
