## Supplementary Table 2 for "Multiple autism genes influence GABA neuron remodeling via distinct developmental trajectories"

### Sheet: Supp Table 2
Supplementary Table 2. SynGo enrichment terms for gene lists that impact DVB morphology or spicule protraction behavior.
ALL DVB morphology genes	Cellular Component ontology terms					increase DVB neurite	Cellular Component ontology terms						decrease DVB neurite	Cellular Component ontology terms					spicule protraction behavior	Cellular Component ontology terms
ANK2	Ontology term	Gene count	p-value	q-value		ANK2	Ontology term	Gene count	p-value	q-value			CACNA1A	Ontology term	Gene count	p-value	q-value		NLGN1	Ontology term	Gene count	p-value	q-value
ANK3	synapse	25	6.01e-21	7.81e-20		ANK3	postsynaptic specialization	10	7.91e-13	3.16e-12			CACNA1B	presynaptic active zone	11	2.98e-21	2.38e-20		NLGN2	synapse	22	1.28e-18	1.54e-17
NLGN1	presynaptic active zone	11	1.19e-16	7.72e-16		NLGN1	postsynapse	11	5.43e-11	1.09e-10			CACNA1C	presynapse	14	1.93e-18	7.72e-18		NLGN3	presynaptic active zone	11	2.18e-17	1.31e-16
NLGN2	postsynapse	18	2.68e-15	1.16e-14		NLGN2	integral component of postsynaptic specialization membrane	5	7.21e-10	9.62e-10			CACNA1D	presynaptic active zone membrane	9	4.11e-18	1.09e-17		NLGN4X	presynaptic active zone membrane	9	3.41e-15	1.36e-14
NLGN3	presynaptic active zone membrane	9	1.29e-14	4.2e-14		NLGN3	postsynaptic density	6	5.62e-07	5.62e-07			CACNA1E	integral component of presynaptic active zone membrane	6	6.59e-12	1.32e-11		NLGN4Y	postsynapse	15	1.57e-12	4.7e-12
NLGN4X	presynapse	14	7e-12	1.52e-11		NLGN4X							CACNA2D1	integral component of presynaptic membrane	6	1.23e-09	1.97e-09		SHANK1	presynapse	13	1.67e-11	4e-11
NLGN4Y	postsynaptic specialization	12	5.9e-12	1.52e-11		NLGN4Y							CACNA2D3	postsynaptic membrane	5	1.71e-07	2.29e-07		SHANK2	integral component of presynaptic active zone membrane	6	3.77e-10	7.53e-10
SHANK1	integral component of presynaptic active zone membrane	6	8.69e-10	1.61e-09		SHANK1							NRXN1	integral component of postsynaptic membrane	4	3.51e-06	4.01e-06		SHANK3	postsynaptic specialization	9	1.31e-08	2.02e-08
SHANK2	integral component of postsynaptic specialization membrane	5	2.67e-08	4.33e-08		SHANK2							NRXN2	postsynapse	7	6.57e-06	6.57e-06		RIMS1	integral component of postsynaptic specialization membrane	5	1.35e-08	2.02e-08
SHANK3	integral component of presynaptic membrane	6	1.53e-07	2.2e-07		SHANK3							NRXN3						RIMS2	postsynaptic membrane	6	1.46e-07	1.95e-07
CHD1	postsynaptic density	8	1.9e-07	2.47e-07		CHD1							FOXP1						KDM5A	integral component of postsynaptic membrane	5	1.46e-06	1.76e-06
CHD2	postsynaptic membrane	5	8.25e-06	9.75e-06		CHD2							FOXP2						KDM5B	integral component of presynaptic membrane	4	5.95e-05	6.5e-05
CHD4	integral component of postsynaptic membrane	4	7.18e-05	7.78e-05		CHD4							GRIN2A						KDM5C	postsynaptic density	5	0.000224	0.000224
CHD8	integral component of postsynaptic density membrane	3	0.00122	0.00122		CHD8							GRIN2B						CACNA2D1
KMT5B						KMT5B							RIMS1						CACNA2D3
PTEN						PTEN							RIMS2						CACNA1A
SYNGAP1	Biological Process ontology terms					SYNGAP1	Biological Process ontology terms							Biological Process ontology terms					CACNA1B	Biological Process ontology terms
CACNA1A	Ontology term	Gene count	p-value	q-value			Ontology term	Gene count	p-value	q-value				Ontology term	Gene count	p-value	q-value		CACNA1C	Ontology term	Gene count	p-value	q-value
CACNA1B	process in the synapse	22	3.19e-19	5.42e-18			synapse organization	10	9.74e-13	5.84e-12				process in the presynapse	9	1.68e-12	1.68e-11		CACNA1D	synapse organization	14	1.1e-15	1.76e-14
CACNA1C	synapse organization	16	9.33e-18	7.93e-17			synapse assembly	5	3.72e-07	7.71e-07				process in the synapse	12	4.88e-12	2.44e-11		CACNA1E	process in the synapse	18	3.65e-15	2.92e-14
CACNA1D	synapse assembly	8	6.2e-10	3.51e-09			structural constituent of postsynaptic density	3	3.86e-07	7.71e-07				voltage-gated calcium channel activity involved in regulation of presynaptic cytosolic calcium levels	4	2.93e-10	9.76e-10		NRXN1	voltage-gated calcium channel activity involved in regulation of presynaptic cytosolic calcium levels	4	3.79e-09	2.02e-08
CACNA1E	process in the presynapse	9	4.29e-09	1.83e-08			modulation of chemical synaptic transmission	4	2.25e-06	3.37e-06				regulation of calcium-dependent activation of synaptic vesicle fusion	3	6.83e-08	1.71e-07		NRXN2	structural constituent of synapse	5	6.84e-09	2.31e-08
CACNA2D1	voltage-gated calcium channel activity involved in regulation of presynaptic cytosolic calcium levels	4	6.52e-09	2.22e-08			postsynaptic specialization assembly	3	8.36e-06	1e-05				synapse organization	6	1.15e-06	1.68e-06		NRXN3	synapse assembly	7	7.57e-09	2.31e-08
CACNA2D3	structural constituent of synapse	5	1.36e-08	3.84e-08			regulation of synapse assembly	3	0.000165	0.000165				synaptic vesicle cycle	5	1.17e-06	1.68e-06		ANK2	postsynaptic specialization assembly	5	8.66e-09	2.31e-08
NRXN1	postsynaptic specialization assembly	5	1.72e-08	4.17e-08										synaptic vesicle exocytosis	4	8.76e-07	1.68e-06		ANK3	regulation of calcium-dependent activation of synaptic vesicle fusion	3	4.43e-07	1.01e-06
NRXN2	trans-synaptic signaling	7	1.21e-07	2.58e-07										process in the postsynapse	4	8.54e-05	0.000107		ARHGAP5	process in the presynapse	7	5.73e-07	1.15e-06
NRXN3	regulation of calcium-dependent activation of synaptic vesicle fusion	3	6.6e-07	1.25e-06										synapse assembly	3	0.000392	0.000435		CACNA1G	trans-synaptic signaling	6	1.15e-06	2.04e-06
FOXP1	chemical synaptic transmission	6	9.65e-07	1.64e-06										trans-synaptic signaling	3	0.000855	0.000855		CACNA1H	structural constituent of postsynaptic density	3	2.05e-06	3.29e-06
FOXP2	regulation of synapse assembly	5	2.24e-06	3.46e-06															CACNA1I	synaptic vesicle exocytosis	4	1.09e-05	1.45e-05
GRIN2A	structural constituent of postsynaptic density	3	3.06e-06	4.33e-06																chemical synaptic transmission	5	1.04e-05	1.45e-05
GRIN2B	synaptic vesicle exocytosis	4	1.84e-05	2.38e-05																postsynaptic density assembly	3	1.32e-05	1.63e-05
RIMS1	postsynaptic density assembly	3	1.96e-05	2.38e-05																synaptic vesicle cycle	5	2.78e-05	3.18e-05
RIMS2	modulation of chemical synaptic transmission	4	3.59e-05	4.07e-05																regulation of synapse assembly	4	3.5e-05	3.74e-05
	synaptic vesicle cycle	5	5.34e-05	5.67e-05																modulation of chemical synaptic transmission	3	0.000574	0.000574
