## Supplementary Table 3 for "Multiple autism genes influence GABA neuron remodeling via distinct developmental trajectories"

### Sheet: Supp Table 5
Supplementart Table 3. List of C. elegans strains and alleles by figure.
Figure	Figure reference	Strain identifier	Genotype	Source
1	representative controls	OH15097	him-8(e1489) IV; otIs541[lim-6int4::wCherry]	Hart & Hobert 2018
	unc-44(e362)	MPH137	unc-44(e362) IV; him-8(e1489) IV; otIs541[lim-6int4::wCherry]	this study
	set-4(ok1481)	MPH134	set-4(ok1481) II; him-8(e1489) IV; otIs541[lim-6int4::wCherry]	this study
	daf-18(e1375)	MPH111	daf-18(e1375) IV; him-8(e1489) IV; otIs541[lim-6int4::wCherry]	this study
	chd-1(ok2798)	MPH112	H06O01.2(ok2798) I; him-8(e1489) IV; otIs541[lim-6int4::wCherry]	this study
	gap-2(tm748)	MPH113	him-8(e1489) IV; gap-2(tm748) X; otIs541[lim-6int4::wCherry]	this study
	kqt-1(ok413)	MPH114	him-8(e1489) IV; kqt-1(ok413) X; otIs541[lim-6int4::wCherry]	this study
	cca-1(gk30)	MPH115	him-8(e1489) IV; cca-1(gk30) X; otIs541[lim-6int4::wCherry]	this study
	glr-2(ok2342)	MPH116	glr-2(ok2342) III; him-5(e1490) IV; otIs525[lim-6int4::gfp]	this study
	set-9(n4949)	MPH117	set-9(n4949) IV; him-8(e1489) IV; otIs541[lim-6int4::wCherry]	this study
	snf-11(ok156)	MPH118	him-5(e1490) IV; snf-11(ok156) V; otIs525[lim-6int4::gfp]	this study
	glr-1(n2461)	MPH119	glr-1(n2461) III; him-5(e1490) IV; otIs525[lim-6int4::gfp]	this study
	C27B7.7(ok2978)	MPH120	C27B7.7(ok2978) IV; him-5(e1490) IV; otIs525[lim-6int4::gfp]	this study
	nmr-2(ok3324)	MPH121	him-5(e1490) IV; nmr-2(ok3324) V; otIs525[lim-6int4::gfp]	this study
	syd-1(ju82)	MPH129	syd-1(ju82) II; him-5(e1490) IV; otIs525[lim-6int4::gfp]	this study
	unc-10(md1117)	MPH123	him-8(e1489) IV; unc-10(md1117) X; otIs541[lim-6int4::wCherry]	this study
	fkh-7(gk793)	MPH124	fkh-7(gk793) IV; him-8(e1489) IV; otIs541[lim-6int4::wCherry]	this study
	rbr-2(ok2544)	MPH125	rbr-2(ok2544) IV; him-8(e1489) IV; otIs541[lim-6int4::wCherry]	this study
	jac-1(ok3000)	MPH126	jac-1(ok3000) IV; him-8(e1489) IV; otIs541[lim-6int4::wCherry]	this study
	unc-2(e55)	MPH127	him-5(e1490) IV; unc-2(e55) X; otIs525[lim-6int4::gfp]	this study
	unc-36(ad698)	MPH128	unc-36(ad698) III; him-5(e1490) IV; otIs525[lim-6int4::gfp]	this study
3	set-4(ok1481)	MPH134	set-4(ok1481) II; him-8(e1489) IV; otIs541[lim-6int4::wCherry]	this study
	set-4(dp268)	MPH135	set-4(dp268) II; him-8(e1489) IV; otIs541[lim-6int4::wCherry]	this study
	controls	MPH1	him-8(e1489) IV; otIs541[lim-6int4::wCherry]; hmpEx1[lim-6int4::gfp::cla-1, myo-3p::mCherry]	Hart 2019
	set-4(n4600)	MPH153	set-4(n4600) II; him-8(e1489) IV; otIs541[lim-6int4::wCherry]; hmpEx1[lim-6int4::gfp::cla-1, myo-3p::mCherry]	this study
4	unc-44(e1260)	MPH109	unc-44(e1260) IV; him-8(e1489) IV; otIs541[lim-6int4::wCherry]	this study
	unc-44(e1197)	MPH138	unc-44(e1197) IV; him-8(e1489) IV; otIs541[lim-6int4::wCherry]	this study
5	unc-44(e362)	MPH155	unc-44(e362) IV; him-8(e1489) IV; otIs541[lim-6int4::wCherry]; hmpEx1[lim-6int4::gfp::cla-1, myo-3p::mCherry]	this study
6	controls	OH15098	him-5(e1490) IV; otIs525[lim-6int4::gfp]	Hart & Hobert 2018
	unc-36(e251)	MPH130	unc-36(e251) III; him-5(e1490) IV; otIs525[lim-6int4::gfp]	this study
7	syd-1(ok1578)	MPH122	F35D2.5(ok1578) II; him-5(e1490) IV; otIs525[lim-6int4::gfp]	this study
	unc-10(e102)	MPH131	him-8(e1489) IV; unc-10(e102) X; otIs541[lim-6int4::wCherry]	this study
